# Re-engineering of *CUP1* promoter and Cup2/Ace1 transactivator to convert *Saccharomyces cerevisiae* into a whole-cell eukaryotic biosensor capable of detecting 10 nM of bioavailable copper

**DOI:** 10.1101/2022.04.04.486947

**Authors:** Bojan Žunar, Christine Mosrin, Héléne Bénédetti, Béatrice Vallée

## Abstract

While copper is an essential micronutrient and a technologically indispensable heavy metal, it is toxic at high concentrations, harming the environment and human health. Currently, copper is monitored with costly and low-throughput analytical techniques that do not evaluate bioavailability, a crucial parameter which can be measured only with living cells. We overcame these limitations by building upon yeast *S. cerevisiae*’s native copper response and constructed a promising next-generation eukaryotic whole-cell copper biosensor. We combined a dual-reporter fluorescent system with an engineered *CUP1* promoter and overexpressed Cup2 transactivator, constructing through four iterations a total of 16 variants of the biosensor, with the best one exhibiting a linear range of 10^-8^ to 10^-3^ M of bioavailable copper. Moreover, this variant distinguishes itself by superior specificity, detection limit, and linear range, compared to other currently reported eukaryotic and prokaryotic whole-cell copper biosensors. By re-engineering the transactivator, we altered the system’s sensitivity and growth rate, while assessing the performance of Cup2 with heterologous activation domains. Thus, in addition to presenting the next-generation whole-cell copper biosensor, this work urges for an iterative design of eukaryotic biosensors and paves the way toward higher sensitivity through transactivator engineering.

**Graphical abstract:** 
