## Supplementary Table 1 for "Re-engineering of *CUP1* promoter and Cup2/Ace1 transactivator to convert *Saccharomyces cerevisiae* into a whole-cell eukaryotic biosensor capable of detecting 10 nM of bioavailable copper"

### Sheet: Constructions
Plasmid	Method	Template	Oligonucleotide 1	Oligonucleotide 2	Source	Reference
B21-03	NEB HiFi Assembly	p426MET25_sfpHluorin	OB-21	OB-22	p426MET25_sfpHluorin (MRV55) was a gift from Eckhard Boles (Addgene plasmid # 115697 ; http://n2t.net/addgene:115697 ; RRID:Addgene_115697)	A superfolder variant of pH-sensitive pHluorin for in vivo pH measurements in the endoplasmic reticulum. Reifenrath M, Boles E. Sci Rep. 2018 Aug 10;8(1):11985. doi: 10.1038/s41598-018-30367-z. 10.1038/s41598-018-30367-z PubMed 30097598
		pFA6a-ymNeongreen-CaURA3	OB-31	OB-32	pFA6a-ymNeongreen-CaURA3 was a gift from Bas Teusink (Addgene plasmid # 125703 ; http://n2t.net/addgene:125703 ; RRID:Addgene_125703)	In vivo characterisation of fluorescent proteins in budding yeast. Botman D, de Groot DH, Schmidt P, Goedhart J, Teusink B. Sci Rep. 2019 Feb 19;9(1):2234. doi: 10.1038/s41598-019-38913-z. 10.1038/s41598-019-38913-z PubMed 30783202
		pPM47	OB-19	OB-20	pPM47 (UPR-RFP CEN/ARS URA3) was a gift from Feroz Papa (Addgene plasmid # 20132 ; http://n2t.net/addgene:20132 ; RRID:Addgene_20132)	Real-time redox measurements during endoplasmic reticulum stress reveal interlinked protein folding functions. Merksamer PI, Trusina A, Papa FR. Cell. 2008 Nov 28. 135(5):933-47. 10.1016/j.cell.2008.10.011 PubMed 19026441
		pFA6a-ymScarletI-CaURA3	OB-33	OB-01	pFA6a-ymScarletI-CaURA3 was a gift from Bas Teusink (Addgene plasmid # 118457 ; http://n2t.net/addgene:118457 ; RRID:Addgene_118457)	In vivo characterisation of fluorescent proteins in budding yeast. Botman D, de Groot DH, Schmidt P, Goedhart J, Teusink B. Sci Rep. 2019 Feb 19;9(1):2234. doi: 10.1038/s41598-019-38913-z. 10.1038/s41598-019-38913-z PubMed 30783202
		S. cerevisiae BY 4742	OB-23	OB-24	Euroscarf	Designer deletion strains derived from Saccharomyces cerevisiae S288C: a useful set of strains and plasmids for PCR-mediated gene disruption and other applications. Brachmann CB, Davies A, Cost GJ, Caputo E, Li J, Hieter P, Boeke JD. Yeast 1998, 14(2):115-32 doi: 10.1002/(SICI)1097-0061(19980130)14:2<115::AID-YEA204>3.0.CO;2-2 PubMed 9483801
B21-21	NEB HiFi Assembly	pminCYC1	OB-30	OB-29	This manuscript	This manuscript
		pG-ER(G)	OB-15	OB-16	pG/ER(G) was a gift from Didier Picard (Addgene plasmid # 108219 ; http://n2t.net/addgene:108219 ; RRID:Addgene_108219)	Bioactive steroids as contaminants of the common carbon source galactose. Liu JW, Picard D. FEMS Microbiol Lett. 1998 Feb 15;159(2):167-71. 10.1111/j.1574-6968.1998.tb12856.x PubMed 9503609
B21-22	NEB PCR Cloning Kit	pMiniT 2.0	-	-	New England Biolabs	https://international.neb.com/products/e1202-neb-pcr-cloning-kit
		S. cerevisiae BY 4742	OB-03	OB-06	Euroscarf	Designer deletion strains derived from Saccharomyces cerevisiae S288C: a useful set of strains and plasmids for PCR-mediated gene disruption and other applications. Brachmann CB, Davies A, Cost GJ, Caputo E, Li J, Hieter P, Boeke JD. Yeast 1998, 14(2):115-32 doi: 10.1002/(SICI)1097-0061(19980130)14:2<115::AID-YEA204>3.0.CO;2-2 PubMed 9483801
B21-23	NEB Q5 Mutagenesis	B21-22	OB-17	OB-18	This manuscript	This manuscript
pCu1	NEB Q5 Mutagenesis	pCu1-CUP2	OB-29	OB-30	This manuscript	This manuscript
pCu1-CUP2	NEB HiFi Assembly	B21-21	OB-14	OB-02	This manuscript	This manuscript
		S. cerevisiae BY 4742	OB-09	OB-10	Euroscarf	Designer deletion strains derived from Saccharomyces cerevisiae S288C: a useful set of strains and plasmids for PCR-mediated gene disruption and other applications. Brachmann CB, Davies A, Cost GJ, Caputo E, Li J, Hieter P, Boeke JD. Yeast 1998, 14(2):115-32 doi: 10.1002/(SICI)1097-0061(19980130)14:2<115::AID-YEA204>3.0.CO;2-2 PubMed 9483801
		B21-21	OB-08	OB-13	This manuscript	This manuscript
		B21-23	OB-06	OB-05	This manuscript	This manuscript
pCu2	NEB Q5 Mutagenesis	pCu2-CUP2	OB-29	OB-30	This manuscript	This manuscript
pCu2-CUP2	NEB HiFi Assembly	B21-21	OB-14	OB-02	This manuscript	This manuscript
		S. cerevisiae BY 4742	OB-09	OB-10	Euroscarf	Designer deletion strains derived from Saccharomyces cerevisiae S288C: a useful set of strains and plasmids for PCR-mediated gene disruption and other applications. Brachmann CB, Davies A, Cost GJ, Caputo E, Li J, Hieter P, Boeke JD. Yeast 1998, 14(2):115-32 doi: 10.1002/(SICI)1097-0061(19980130)14:2<115::AID-YEA204>3.0.CO;2-2 PubMed 9483801
		B21-21	OB-08	OB-13	This manuscript	This manuscript
		B21-23	OB-06	OB-03	This manuscript	This manuscript
pCu3	NEB Q5 Mutagenesis	pCu3-CUP2	OB-29	OB-30	This manuscript	This manuscript
pCu3-CUP2	NEB HiFi Assembly	B21-21	OB-14	OB-02	This manuscript	This manuscript
		S. cerevisiae BY 4742	OB-09	OB-10	Euroscarf	Designer deletion strains derived from Saccharomyces cerevisiae S288C: a useful set of strains and plasmids for PCR-mediated gene disruption and other applications. Brachmann CB, Davies A, Cost GJ, Caputo E, Li J, Hieter P, Boeke JD. Yeast 1998, 14(2):115-32 doi: 10.1002/(SICI)1097-0061(19980130)14:2<115::AID-YEA204>3.0.CO;2-2 PubMed 9483801
		B21-21	OB-08	OB-13	This manuscript	This manuscript
		B21-23	OB-04	OB-05	This manuscript	This manuscript
pCu4	NEB Q5 Mutagenesis	pCu4-CUP2	OB-29	OB-30	This manuscript	This manuscript
pCu4-CUP2	NEB HiFi Assembly	B21-21	OB-14	OB-02	This manuscript	This manuscript
		S. cerevisiae BY 4742	OB-09	OB-10	Euroscarf	Designer deletion strains derived from Saccharomyces cerevisiae S288C: a useful set of strains and plasmids for PCR-mediated gene disruption and other applications. Brachmann CB, Davies A, Cost GJ, Caputo E, Li J, Hieter P, Boeke JD. Yeast 1998, 14(2):115-32 doi: 10.1002/(SICI)1097-0061(19980130)14:2<115::AID-YEA204>3.0.CO;2-2 PubMed 9483801
		B21-21	OB-08	OB-13	This manuscript	This manuscript
		B21-23	OB-04	OB-03	This manuscript	This manuscript
pCu4-CUP2Δ1	NEB Q5 Mutagenesis	pCu4-CUP2	OB-02	OB-11	This manuscript	This manuscript
pCu4−CUP2Δ1+EDLL2	NEB Q5 Mutagenesis	pCu4−CUP2Δ1+EDLL2+VP64	OB-02	OB-26	This manuscript	This manuscript
pCu4−CUP2Δ1+EDLL2+VP64	NEB HiFi Assembly	pCu4-CUP2	OB-02	OB-11	This manuscript	This manuscript
		synthetic EDLL2-VP64 gene	OB-27	OB-25	This manuscript	This manuscript
pCu4−CUP2Δ1+VP64	NEB Q5 Mutagenesis	pCu4−CUP2Δ1+EDLL2+VP64	OB-11	OB-28	This manuscript	This manuscript
pCu4-CUP2Δ2	NEB Q5 Mutagenesis	pCu4-CUP2	OB-02	OB-12	This manuscript	This manuscript
pCu4−CUP2Δ2+EDLL2	NEB Q5 Mutagenesis	pCu4−CUP2Δ2+EDLL2+VP64	OB-02	OB-26	This manuscript	This manuscript
pCu4−CUP2Δ2+EDLL2+VP64	NEB HiFi Assembly	pCu4-CUP2	OB-02	OB-12	This manuscript	This manuscript
		synthetic EDLL2-VP64 gene	OB-27	OB-25	This manuscript	This manuscript
pCu4−CUP2Δ2+VP64	NEB Q5 Mutagenesis	pCu4−CUP2Δ2+EDLL2+VP64	OB-12	OB-28	This manuscript	This manuscript
pminCYC1	NEB Q5 Mutagenesis	B21-03	OB-13	OB-14	This manuscript	This manuscript

### Sheet: Oligonucleotides
Oligonucleotide	Sequence
OB-01	ATCTGAGCTCGGATCCGGTAGAGGTGTGGTC
OB-02	ATTGAATTGAATTGAAATCGATAGATCAATTTTTTTCT
OB-03	CTTTTCGTCTTCAAGAATTGATCTGTCGACCGATCCCATTACCGACA
OB-04	CTATATACACGCCTGGCGGATCTGCTCGAGTATATGATTCTGACAATCCATATTGCGTTG
OB-05	CTTTTCGTCTTCAAGAATTGATCTGTCGACCTAGTTAGAAAAAGACATTTTTGCTGTCAG
OB-06	CATGTTATCTTCTTCACCCTTAGAGACCATTTTATGTGATGATTGATTGATTGATTGTACAGT
OB-07	CATGTTATCTTCTTCACCCTTAGAGACCATTTTATGTGATGATTGATTGATTGATTGTACAGT
OB-08	TCGAAACTAAGTTCTTGGTGTTTTAAAACT
OB-09	AGTTTTAAAACACCAAGAACTTAGTTTCGAATGGTCGTAATTAACGGGGTC
OB-10	ATTGATCTATCGATTTCAATTCAATTCAATTTATTGTGAATGTGAGTTATGCGAAGA
OB-11	TTCAAATTCAAAAACTTCAGGACCCAACTCATTGATGGAGAATGGAATG
OB-12	TTCAAATTCAAAAACTTCAGGACCTGCAATACCGAGACCATTGA
OB-13	CTCGAGCAGATCCGCCAG
OB-14	GTCGACAGATCAATTCTTGAAGACG
OB-15	GTTTTACAACGTCGTGACTGACTAGTCATTATCAATACTGCCATTTCAAAGAATACG
OB-16	TGGGTAACGCCAGGGTTTTCACTAGTAACGCAGAATTTTCGAGTTATTAAACTTAAAATACG
OB-17	GGCATTTCTTTTAAAAGCAAAAAG
OB-18	AGCAAAAGAATCTCTTGAC
OB-19	TACCGGATCCGAGCTCAGATCTTTTCGTCTTCAAGAATTGATCTGT
OB-20	CCCTTAGAGACCATATTAATTAAGTGTGTGTATTTGTGTTTGCG
OB-21	ATCCAAGCTTGAGCTCCAGCTTTTGTTCC
OB-22	GAATTGTACAAGTAAGAGCTCATGTAATTAGTTATGTCACGCTTAC
OB-23	GCTGGAGCTCAAGCTTGGATCCGCTAGCTCGCGAATCGATATATGGGGCCGTATACTTACAT
OB-24	ACCTTTACTAACCATGTTTAATTAATTATAGTTCGTTGACCGTATATTCTAAAAACA
OB-25	GGTCCTGAAGTTTTTGAATTTGAATACTTAG
OB-26	TTAGCGCTTTCTTTCTTCTGAATCC
OB-27	ATTGATCTATCGATTTCAATTCAATTCAATTTATAGCATGTCTAAGTCAAAATCGTCTAG
OB-28	GAAGGTCCAGGTTCTGATGC
OB-29	GAAAACCCTGGCGTTACC
OB-30	CAGTCACGACGTTGTAAAACG
OB-31	ACACACTTAATTAATATGGTCTCTAAGGGTGAAGAA
OB-32	AATTACATGAGCTCTTACTTGTACAATTCGTCCATACC
OB-33	TATAATTAATTAAACATGGTTAGTAAAGGTGAAGCTG
eo-chrXI-f	CCCAGAAATTTGCGGGGTGCAAAGAAATAAAATCCGTGCTGAAACCCGTGCTGAAATCCGAACCATTATTATCATGACATTAACC
eo-chrXI-r	ATGCCAAGAAACTCCGCTAAACTAACATCGCGATGCAATGGGCTTGGTATTCCGTGGAAGCCTTTTTACGGTTCCTGG

### Sheet: Plasmids
Plasmid	Sequence
B21-03	TCGCGCGTTTCGGTGATGACGGTGAAAACCTCTGACACATGCAGCTCCCGGAGACGGTCACAGCTTGTCTGTAAGCGGATGCCGGGAGCAGACAAGCCCGTCAGGGCGCGTCAGCGGGTGTTGGCGGGTGTCGGGGCTGGCTTAACTATGCGGCATCAGAGCAGATTGTACTGAGAGTGCACCATACCACCTTTTCAATTCATCATTTTTTTTTTATTCTTTTTTTTGATTTCGGTTTCCTTGAAATTTTTTTGATTCGGTAATCTCCGAACAGAAGGAAGAACGAAGGAAGGAGCACAGACTTAGATTGGTATATATACGCATATGTAGTGTTGAAGAAACATGAAATTGCCCAGTATTCTTAACCCAACTGCACAGAACAAAAACCTGCAGGAAACG…
B21-21	TCGCGCGTTTCGGTGATGACGGTGAAAACCTCTGACACATGCAGCTCCCGGAGACGGTCACAGCTTGTCTGTAAGCGGATGCCGGGAGCAGACAAGCCCGTCAGGGCGCGTCAGCGGGTGTTGGCGGGTGTCGGGGCTGGCTTAACTATGCGGCATCAGAGCAGATTGTACTGAGAGTGCACCATACCACCTTTTCAATTCATCATTTTTTTTTTATTCTTTTTTTTGATTTCGGTTTCCTTGAAATTTTTTTGATTCGGTAATCTCCGAACAGAAGGAAGAACGAAGGAAGGAGCACAGACTTAGATTGGTATATATACGCATATGTAGTGTTGAAGAAACATGAAATTGCCCAGTATTCTTAACCCAACTGCACAGAACAAAAACCTGCAGGAAACG…
B21-22	CCGGTTCAGACAGGATAAAGAGGAACGCAGAATGTTAGACAACACCCGCTTACGCATAGCTATTCAGAAATCAGGCCGTTTAAGCGATGATTCACGAGAATTGCTGGCCCGCTGCGGCATAAAAATTAATTTACACACTCAGCGCTGATGAATCCCCTAATGATTTTGGTAAAAATCATTAAGTTAAGGTGGACACACATCTTGTCATATGATTAAATGGTTTCGCGAAAAATCAATAATCAGACAACAAGATGTGCGAACTCGATATTTTACACGACTCTCTTTACCAATTCTGCCCCGAATTACACTTAAAACGACTCAACAGCTTAACGTTGGCTTGCCACGCATTACTTGACTGTAAAACTCTCACTCTTACCGAACTTGGCCGTAACCTGCCAA…
B21-23	CCGGTTCAGACAGGATAAAGAGGAACGCAGAATGTTAGACAACACCCGCTTACGCATAGCTATTCAGAAATCAGGCCGTTTAAGCGATGATTCACGAGAATTGCTGGCCCGCTGCGGCATAAAAATTAATTTACACACTCAGCGCTGATGAATCCCCTAATGATTTTGGTAAAAATCATTAAGTTAAGGTGGACACACATCTTGTCATATGATTAAATGGTTTCGCGAAAAATCAATAATCAGACAACAAGATGTGCGAACTCGATATTTTACACGACTCTCTTTACCAATTCTGCCCCGAATTACACTTAAAACGACTCAACAGCTTAACGTTGGCTTGCCACGCATTACTTGACTGTAAAACTCTCACTCTTACCGAACTTGGCCGTAACCTGCCAA…
pCu1	TCGCGCGTTTCGGTGATGACGGTGAAAACCTCTGACACATGCAGCTCCCGGAGACGGTCACAGCTTGTCTGTAAGCGGATGCCGGGAGCAGACAAGCCCGTCAGGGCGCGTCAGCGGGTGTTGGCGGGTGTCGGGGCTGGCTTAACTATGCGGCATCAGAGCAGATTGTACTGAGAGTGCACCATACCACCTTTTCAATTCATCATTTTTTTTTTATTCTTTTTTTTGATTTCGGTTTCCTTGAAATTTTTTTGATTCGGTAATCTCCGAACAGAAGGAAGAACGAAGGAAGGAGCACAGACTTAGATTGGTATATATACGCATATGTAGTGTTGAAGAAACATGAAATTGCCCAGTATTCTTAACCCAACTGCACAGAACAAAAACCTGCAGGAAACG…
pCu1-CUP2	TCGCGCGTTTCGGTGATGACGGTGAAAACCTCTGACACATGCAGCTCCCGGAGACGGTCACAGCTTGTCTGTAAGCGGATGCCGGGAGCAGACAAGCCCGTCAGGGCGCGTCAGCGGGTGTTGGCGGGTGTCGGGGCTGGCTTAACTATGCGGCATCAGAGCAGATTGTACTGAGAGTGCACCATACCACCTTTTCAATTCATCATTTTTTTTTTATTCTTTTTTTTGATTTCGGTTTCCTTGAAATTTTTTTGATTCGGTAATCTCCGAACAGAAGGAAGAACGAAGGAAGGAGCACAGACTTAGATTGGTATATATACGCATATGTAGTGTTGAAGAAACATGAAATTGCCCAGTATTCTTAACCCAACTGCACAGAACAAAAACCTGCAGGAAACG…
pCu2	TCGCGCGTTTCGGTGATGACGGTGAAAACCTCTGACACATGCAGCTCCCGGAGACGGTCACAGCTTGTCTGTAAGCGGATGCCGGGAGCAGACAAGCCCGTCAGGGCGCGTCAGCGGGTGTTGGCGGGTGTCGGGGCTGGCTTAACTATGCGGCATCAGAGCAGATTGTACTGAGAGTGCACCATACCACCTTTTCAATTCATCATTTTTTTTTTATTCTTTTTTTTGATTTCGGTTTCCTTGAAATTTTTTTGATTCGGTAATCTCCGAACAGAAGGAAGAACGAAGGAAGGAGCACAGACTTAGATTGGTATATATACGCATATGTAGTGTTGAAGAAACATGAAATTGCCCAGTATTCTTAACCCAACTGCACAGAACAAAAACCTGCAGGAAACG…
pCu2-CUP2	TCGCGCGTTTCGGTGATGACGGTGAAAACCTCTGACACATGCAGCTCCCGGAGACGGTCACAGCTTGTCTGTAAGCGGATGCCGGGAGCAGACAAGCCCGTCAGGGCGCGTCAGCGGGTGTTGGCGGGTGTCGGGGCTGGCTTAACTATGCGGCATCAGAGCAGATTGTACTGAGAGTGCACCATACCACCTTTTCAATTCATCATTTTTTTTTTATTCTTTTTTTTGATTTCGGTTTCCTTGAAATTTTTTTGATTCGGTAATCTCCGAACAGAAGGAAGAACGAAGGAAGGAGCACAGACTTAGATTGGTATATATACGCATATGTAGTGTTGAAGAAACATGAAATTGCCCAGTATTCTTAACCCAACTGCACAGAACAAAAACCTGCAGGAAACG…
pCu3	TCGCGCGTTTCGGTGATGACGGTGAAAACCTCTGACACATGCAGCTCCCGGAGACGGTCACAGCTTGTCTGTAAGCGGATGCCGGGAGCAGACAAGCCCGTCAGGGCGCGTCAGCGGGTGTTGGCGGGTGTCGGGGCTGGCTTAACTATGCGGCATCAGAGCAGATTGTACTGAGAGTGCACCATACCACCTTTTCAATTCATCATTTTTTTTTTATTCTTTTTTTTGATTTCGGTTTCCTTGAAATTTTTTTGATTCGGTAATCTCCGAACAGAAGGAAGAACGAAGGAAGGAGCACAGACTTAGATTGGTATATATACGCATATGTAGTGTTGAAGAAACATGAAATTGCCCAGTATTCTTAACCCAACTGCACAGAACAAAAACCTGCAGGAAACG…
pCu3-CUP2	TCGCGCGTTTCGGTGATGACGGTGAAAACCTCTGACACATGCAGCTCCCGGAGACGGTCACAGCTTGTCTGTAAGCGGATGCCGGGAGCAGACAAGCCCGTCAGGGCGCGTCAGCGGGTGTTGGCGGGTGTCGGGGCTGGCTTAACTATGCGGCATCAGAGCAGATTGTACTGAGAGTGCACCATACCACCTTTTCAATTCATCATTTTTTTTTTATTCTTTTTTTTGATTTCGGTTTCCTTGAAATTTTTTTGATTCGGTAATCTCCGAACAGAAGGAAGAACGAAGGAAGGAGCACAGACTTAGATTGGTATATATACGCATATGTAGTGTTGAAGAAACATGAAATTGCCCAGTATTCTTAACCCAACTGCACAGAACAAAAACCTGCAGGAAACG…
pCu4	TCGCGCGTTTCGGTGATGACGGTGAAAACCTCTGACACATGCAGCTCCCGGAGACGGTCACAGCTTGTCTGTAAGCGGATGCCGGGAGCAGACAAGCCCGTCAGGGCGCGTCAGCGGGTGTTGGCGGGTGTCGGGGCTGGCTTAACTATGCGGCATCAGAGCAGATTGTACTGAGAGTGCACCATACCACCTTTTCAATTCATCATTTTTTTTTTATTCTTTTTTTTGATTTCGGTTTCCTTGAAATTTTTTTGATTCGGTAATCTCCGAACAGAAGGAAGAACGAAGGAAGGAGCACAGACTTAGATTGGTATATATACGCATATGTAGTGTTGAAGAAACATGAAATTGCCCAGTATTCTTAACCCAACTGCACAGAACAAAAACCTGCAGGAAACG…
pCu4-CUP2	TCGCGCGTTTCGGTGATGACGGTGAAAACCTCTGACACATGCAGCTCCCGGAGACGGTCACAGCTTGTCTGTAAGCGGATGCCGGGAGCAGACAAGCCCGTCAGGGCGCGTCAGCGGGTGTTGGCGGGTGTCGGGGCTGGCTTAACTATGCGGCATCAGAGCAGATTGTACTGAGAGTGCACCATACCACCTTTTCAATTCATCATTTTTTTTTTATTCTTTTTTTTGATTTCGGTTTCCTTGAAATTTTTTTGATTCGGTAATCTCCGAACAGAAGGAAGAACGAAGGAAGGAGCACAGACTTAGATTGGTATATATACGCATATGTAGTGTTGAAGAAACATGAAATTGCCCAGTATTCTTAACCCAACTGCACAGAACAAAAACCTGCAGGAAACG…
pCu4-CUP2Δ1	TCGCGCGTTTCGGTGATGACGGTGAAAACCTCTGACACATGCAGCTCCCGGAGACGGTCACAGCTTGTCTGTAAGCGGATGCCGGGAGCAGACAAGCCCGTCAGGGCGCGTCAGCGGGTGTTGGCGGGTGTCGGGGCTGGCTTAACTATGCGGCATCAGAGCAGATTGTACTGAGAGTGCACCATACCACCTTTTCAATTCATCATTTTTTTTTTATTCTTTTTTTTGATTTCGGTTTCCTTGAAATTTTTTTGATTCGGTAATCTCCGAACAGAAGGAAGAACGAAGGAAGGAGCACAGACTTAGATTGGTATATATACGCATATGTAGTGTTGAAGAAACATGAAATTGCCCAGTATTCTTAACCCAACTGCACAGAACAAAAACCTGCAGGAAACG…
pCu4−CUP2Δ1+EDLL2	TCGCGCGTTTCGGTGATGACGGTGAAAACCTCTGACACATGCAGCTCCCGGAGACGGTCACAGCTTGTCTGTAAGCGGATGCCGGGAGCAGACAAGCCCGTCAGGGCGCGTCAGCGGGTGTTGGCGGGTGTCGGGGCTGGCTTAACTATGCGGCATCAGAGCAGATTGTACTGAGAGTGCACCATACCACCTTTTCAATTCATCATTTTTTTTTTATTCTTTTTTTTGATTTCGGTTTCCTTGAAATTTTTTTGATTCGGTAATCTCCGAACAGAAGGAAGAACGAAGGAAGGAGCACAGACTTAGATTGGTATATATACGCATATGTAGTGTTGAAGAAACATGAAATTGCCCAGTATTCTTAACCCAACTGCACAGAACAAAAACCTGCAGGAAACG…
pCu4−CUP2Δ1+EDLL2+VP64	TCGCGCGTTTCGGTGATGACGGTGAAAACCTCTGACACATGCAGCTCCCGGAGACGGTCACAGCTTGTCTGTAAGCGGATGCCGGGAGCAGACAAGCCCGTCAGGGCGCGTCAGCGGGTGTTGGCGGGTGTCGGGGCTGGCTTAACTATGCGGCATCAGAGCAGATTGTACTGAGAGTGCACCATACCACCTTTTCAATTCATCATTTTTTTTTTATTCTTTTTTTTGATTTCGGTTTCCTTGAAATTTTTTTGATTCGGTAATCTCCGAACAGAAGGAAGAACGAAGGAAGGAGCACAGACTTAGATTGGTATATATACGCATATGTAGTGTTGAAGAAACATGAAATTGCCCAGTATTCTTAACCCAACTGCACAGAACAAAAACCTGCAGGAAACG…
pCu4−CUP2Δ1+VP64	TCGCGCGTTTCGGTGATGACGGTGAAAACCTCTGACACATGCAGCTCCCGGAGACGGTCACAGCTTGTCTGTAAGCGGATGCCGGGAGCAGACAAGCCCGTCAGGGCGCGTCAGCGGGTGTTGGCGGGTGTCGGGGCTGGCTTAACTATGCGGCATCAGAGCAGATTGTACTGAGAGTGCACCATACCACCTTTTCAATTCATCATTTTTTTTTTATTCTTTTTTTTGATTTCGGTTTCCTTGAAATTTTTTTGATTCGGTAATCTCCGAACAGAAGGAAGAACGAAGGAAGGAGCACAGACTTAGATTGGTATATATACGCATATGTAGTGTTGAAGAAACATGAAATTGCCCAGTATTCTTAACCCAACTGCACAGAACAAAAACCTGCAGGAAACG…
pCu4-CUP2Δ2	TCGCGCGTTTCGGTGATGACGGTGAAAACCTCTGACACATGCAGCTCCCGGAGACGGTCACAGCTTGTCTGTAAGCGGATGCCGGGAGCAGACAAGCCCGTCAGGGCGCGTCAGCGGGTGTTGGCGGGTGTCGGGGCTGGCTTAACTATGCGGCATCAGAGCAGATTGTACTGAGAGTGCACCATACCACCTTTTCAATTCATCATTTTTTTTTTATTCTTTTTTTTGATTTCGGTTTCCTTGAAATTTTTTTGATTCGGTAATCTCCGAACAGAAGGAAGAACGAAGGAAGGAGCACAGACTTAGATTGGTATATATACGCATATGTAGTGTTGAAGAAACATGAAATTGCCCAGTATTCTTAACCCAACTGCACAGAACAAAAACCTGCAGGAAACG…
pCu4−CUP2Δ2+EDLL2	TCGCGCGTTTCGGTGATGACGGTGAAAACCTCTGACACATGCAGCTCCCGGAGACGGTCACAGCTTGTCTGTAAGCGGATGCCGGGAGCAGACAAGCCCGTCAGGGCGCGTCAGCGGGTGTTGGCGGGTGTCGGGGCTGGCTTAACTATGCGGCATCAGAGCAGATTGTACTGAGAGTGCACCATACCACCTTTTCAATTCATCATTTTTTTTTTATTCTTTTTTTTGATTTCGGTTTCCTTGAAATTTTTTTGATTCGGTAATCTCCGAACAGAAGGAAGAACGAAGGAAGGAGCACAGACTTAGATTGGTATATATACGCATATGTAGTGTTGAAGAAACATGAAATTGCCCAGTATTCTTAACCCAACTGCACAGAACAAAAACCTGCAGGAAACG…
pCu4−CUP2Δ2+EDLL2+VP64	TCGCGCGTTTCGGTGATGACGGTGAAAACCTCTGACACATGCAGCTCCCGGAGACGGTCACAGCTTGTCTGTAAGCGGATGCCGGGAGCAGACAAGCCCGTCAGGGCGCGTCAGCGGGTGTTGGCGGGTGTCGGGGCTGGCTTAACTATGCGGCATCAGAGCAGATTGTACTGAGAGTGCACCATACCACCTTTTCAATTCATCATTTTTTTTTTATTCTTTTTTTTGATTTCGGTTTCCTTGAAATTTTTTTGATTCGGTAATCTCCGAACAGAAGGAAGAACGAAGGAAGGAGCACAGACTTAGATTGGTATATATACGCATATGTAGTGTTGAAGAAACATGAAATTGCCCAGTATTCTTAACCCAACTGCACAGAACAAAAACCTGCAGGAAACG…
pCu4−CUP2Δ2+VP64	TCGCGCGTTTCGGTGATGACGGTGAAAACCTCTGACACATGCAGCTCCCGGAGACGGTCACAGCTTGTCTGTAAGCGGATGCCGGGAGCAGACAAGCCCGTCAGGGCGCGTCAGCGGGTGTTGGCGGGTGTCGGGGCTGGCTTAACTATGCGGCATCAGAGCAGATTGTACTGAGAGTGCACCATACCACCTTTTCAATTCATCATTTTTTTTTTATTCTTTTTTTTGATTTCGGTTTCCTTGAAATTTTTTTGATTCGGTAATCTCCGAACAGAAGGAAGAACGAAGGAAGGAGCACAGACTTAGATTGGTATATATACGCATATGTAGTGTTGAAGAAACATGAAATTGCCCAGTATTCTTAACCCAACTGCACAGAACAAAAACCTGCAGGAAACG…
pminCYC1	TCGCGCGTTTCGGTGATGACGGTGAAAACCTCTGACACATGCAGCTCCCGGAGACGGTCACAGCTTGTCTGTAAGCGGATGCCGGGAGCAGACAAGCCCGTCAGGGCGCGTCAGCGGGTGTTGGCGGGTGTCGGGGCTGGCTTAACTATGCGGCATCAGAGCAGATTGTACTGAGAGTGCACCATACCACCTTTTCAATTCATCATTTTTTTTTTATTCTTTTTTTTGATTTCGGTTTCCTTGAAATTTTTTTGATTCGGTAATCTCCGAACAGAAGGAAGAACGAAGGAAGGAGCACAGACTTAGATTGGTATATATACGCATATGTAGTGTTGAAGAAACATGAAATTGCCCAGTATTCTTAACCCAACTGCACAGAACAAAAACCTGCAGGAAACG…
